# A hetero-oligomeric remorin-receptor complex regulates plant development

**DOI:** 10.1101/2021.01.28.428596

**Authors:** Nikolaj B. Abel, Corinna A. Buschle, Casandra Hernandez-Ryes, Sandy S. Burkart, Anne-Flore Deroubaix, Julia Mergner, Julien Gronnier, Iris K. Jarsch, Jessica Folgmann, Karl Heinz Braun, Emmanuelle Bayer, Véronique Germain, Paul Derbyshire, Frank L.H. Menke, Birgit Kemmerling, Cyril Zipfel, Bernhard Küster, Sébastien Mongrand, Macarena Marín, Thomas Ott

**Affiliations:** Faculty of Biology, University of Freiburg, 79104 Freiburg, Germany; Faculty of Biology, University of Munich (LMU), 82152 Planegg-Martinsried, Germany; CIBSS – Centre for Integrative Biological Signalling Studies, University of Freiburg, 79104 Freiburg, Germany; Laboratoire de Biogenèse Membranaire, Unité Mixte de Recherches UMR 5200, CNRS – Université de Bordeaux, 33140 Villenave d’Ornon, France; Technical University of Munich, Proteomics and Bioanalytics, 85354 Freising, Germany; Department of Plant and Microbial Biology, Zürich-Basel Plant Science Center, University of Zürich, 8008 Zürich, Switzerland; The Sainsbury Laboratory, University of East Anglia, Norwich Research Park, NR4 7UH, Norwich, United Kingdom; ZMBP – Center for Plant Molecular Biology, University of Tübingen, 72076 Tübingen, Germany; Technical University of Munich, Bavarian Center for Biomolecular Mass Spectrometry, 85354 Freising, Germany; Aarhus University, 8000 Aarhus, Denmark; University Hospital, LMU Munich, 80337 Munich, Germany; German Cancer Research Center (DKFZ), 69120 Heidelberg, Germany; Bavarian Center for Biomolecular Mass Spectrometry at Klinikum rechts der Isar, 81765 Munich, Germany

**Keywords:** remorin, receptor-like kinase, membrane nanodomains, plant development

## Abstract

Plant growth and development are modulated by both biotic and abiotic stress. Increasing evidence suggests that cellular integration of the corresponding signals occurs within preformed hubs at the plasma membrane called nanodomains. These membrane sub-compartments are organized by multivalent molecular scaffold proteins, such as remorins. Here, we demonstrate that Group 1 remorins form a hetero-oligomeric complex at the plasma membrane. While these remorins are functionally redundant for some pathways their multivalency also allows the recruitment of specific interaction partners. One of them, the receptor-like kinase REMORIN-INTERACTING RECEPTOR 1 (RIR1), that acts redundantly with the closely related receptor NILR2, is specifically recruited by REM1.2 in a phosphorylation-dependent manner. Overlapping developmental phenotypes suggest that the REM/RIR complex regulates key developmental pathways.
