## Supplemental Table S1 for "A hetero-oligomeric remorin-receptor complex regulates plant development"

### Sheet: Sheet1
Table S1: Yeast clones used in the initla screen for RLKs interacting with REM1.2 and REM1.4
	pGADT7-GW			pGBKT7-GW
1	At1g51820KDSC			At1g51820KDSC		leucine-rich repeat protein kinase, putative; FUNCTIONS IN: kinase activity; INVOLVED IN: protein amino acid phosphorylation; LOCATED IN: endomembrane system; EXPRESSED IN: 10 plant structures; EXPRESSED DURING: 7 growth stages; CONTAINS InterPro DOMAIN/s: Protein kinase, ATP binding site (InterPro:IPR017441), Serine/threonine protein kinase (InterPro:IPR002290), Leucine-rich repeat (InterPro:IPR…
2	At4g28490KDSC			At4g28490KDSC		member of Receptor kinase-like protein family
3	At3g28450KDSC			At3g28450KDSC		leucine-rich repeat transmembrane protein kinase, putative; FUNCTIONS IN: protein serine/threonine kinase activity, kinase activity, ATP binding; INVOLVED IN: transmembrane receptor protein tyrosine kinase signaling pathway, protein amino acid phosphorylation; LOCATED IN: chloroplast, plasma membrane, membrane; EXPRESSED IN: 24 plant structures; EXPRESSED DURING: 13 growth stages; CONTAINS InterP…
4	At2g13790KDSC			At2g13790KDSC		SOMATIC EMBRYOGENESIS RECEPTOR-LIKE KINASE 4 (SERK4); FUNCTIONS IN: protein binding, transmembrane receptor protein serine/threonine kinase activity, protein kinase activity; INVOLVED IN: response to salt stress, cell death, protein amino acid phosphorylation, response to chitin; LOCATED IN: endomembrane system; CONTAINS InterPro DOMAIN/s: Protein kinase, ATP binding site (InterPro:IPR017441), Pr…
5	At5g48380KDSC			At5g48380KDSC		Encodes a BAK1-interacting receptor-like kinase named BIR1. Negatively regulates multiple plant resistance signaling pathways, one of which is the SOBIR1(AT2G31880)-dependent pathway.
6	At1g51860KDSC			At1g51860KDSC		leucine-rich repeat protein kinase, putative; FUNCTIONS IN: kinase activity; INVOLVED IN: protein amino acid phosphorylation; LOCATED IN: endomembrane system; EXPRESSED IN: stem, root, stamen; EXPRESSED DURING: 4 anthesis; CONTAINS InterPro DOMAIN/s: Protein kinase, ATP binding site (InterPro:IPR017441), Serine/threonine protein kinase (InterPro:IPR002290), Leucine-rich repeat (InterPro:IPR001611…
7	At1g56140KDSC			At1g56140KDSC		leucine-rich repeat family protein / protein kinase family protein; FUNCTIONS IN: protein binding, protein serine/threonine kinase activity, protein tyrosine kinase activity, protein kinase activity, ATP binding; INVOLVED IN: protein amino acid phosphorylation; LOCATED IN: plasma membrane; EXPRESSED IN: callus; CONTAINS InterPro DOMAIN/s: Protein kinase, core (InterPro:IPR000719), Serine/threonin…
8	At3g02880KDSC			At3g02880KDSC		leucine-rich repeat transmembrane protein kinase, putative; FUNCTIONS IN: protein serine/threonine kinase activity, kinase activity, ATP binding; INVOLVED IN: transmembrane receptor protein tyrosine kinase signaling pathway, protein amino acid phosphorylation; LOCATED IN: anchored to plasma membrane, cell wall, plasma membrane, membrane, plant-type cell wall; EXPRESSED IN: 25 plant structures; EX…
9	At1g51790KDSC			At1g51790KDSC		kinase; FUNCTIONS IN: kinase activity; INVOLVED IN: protein amino acid phosphorylation; LOCATED IN: endomembrane system; EXPRESSED IN: 9 plant structures; EXPRESSED DURING: 6 growth stages; CONTAINS InterPro DOMAIN/s: Protein kinase, core (InterPro:IPR000719), Serine/threonine protein kinase (InterPro:IPR002290), Leucine-rich repeat (InterPro:IPR001611), Tyrosine protein kinase (InterPro:IPR00124…
10	At1g09970KDSC			At1g09970KDSC		LRR XI-23; FUNCTIONS IN: protein serine/threonine kinase activity, protein kinase activity, kinase activity, ATP binding; INVOLVED IN: protein amino acid autophosphorylation, transmembrane receptor protein tyrosine kinase signaling pathway, protein amino acid phosphorylation; LOCATED IN: plasma membrane; EXPRESSED IN: 22 plant structures; EXPRESSED DURING: 14 growth stages; CONTAINS InterPro DOMA…
11	At1g17750KDSC			At1g17750KDSC		Encodes PEPR2, a plasma membrane leucine-rich repeat receptor kinase functioning as a receptor for the Pep1 and Pep2 peptides. Pep1 and Pep2 are amino acids that induce the transcription of defense-related genes.
12	At5g53320KDSC			At5g53320KDSC		leucine-rich repeat transmembrane protein kinase, putative; FUNCTIONS IN: protein serine/threonine kinase activity, kinase activity, ATP binding; INVOLVED IN: transmembrane receptor protein tyrosine kinase signaling pathway, protein amino acid phosphorylation; LOCATED IN: plasma membrane; EXPRESSED IN: sepal, hypocotyl, guard cell, root, cultured cell; EXPRESSED DURING: 4 anthesis; CONTAINS Inter…
13	At1g17230KDSC			At1g17230KDSC		ATP binding / protein binding / protein kinase/ protein serine/threonine kinase/ protein tyrosine kinase; FUNCTIONS IN: protein binding, protein serine/threonine kinase activity, protein tyrosine kinase activity, protein kinase activity, ATP binding; INVOLVED IN: protein amino acid phosphorylation; LOCATED IN: endomembrane system; EXPRESSED IN: 11 plant structures; EXPRESSED DURING: 6 growth stag…
14	At4g39270KDSC			At4g39270KDSC		leucine-rich repeat transmembrane protein kinase, putative; FUNCTIONS IN: protein binding, protein serine/threonine kinase activity, protein tyrosine kinase activity, protein kinase activity, ATP binding; INVOLVED IN: transmembrane receptor protein tyrosine kinase signaling pathway, protein amino acid phosphorylation; LOCATED IN: endomembrane system; EXPRESSED IN: 18 plant structures; EXPRESSED D…
15	At4g08850KDSC			At4g08850KDSC		kinase; FUNCTIONS IN: kinase activity; INVOLVED IN: protein amino acid phosphorylation; LOCATED IN: plasma membrane, membrane; EXPRESSED IN: 23 plant structures; EXPRESSED DURING: 13 growth stages; CONTAINS InterPro DOMAIN/s: Protein kinase, ATP binding site (InterPro:IPR017441), Protein kinase, core (InterPro:IPR000719), Leucine-rich repeat, N-terminal (InterPro:IPR013210), Tyrosine protein kina…
16	At1g34420KDSC			At1g34420KDSC		leucine-rich repeat family protein / protein kinase family protein; FUNCTIONS IN: protein binding, protein tyrosine kinase activity, protein kinase activity, ATP binding; INVOLVED IN: protein amino acid phosphorylation; LOCATED IN: cellular_component unknown; EXPRESSED IN: 17 plant structures; EXPRESSED DURING: 11 growth stages; CONTAINS InterPro DOMAIN/s: Protein kinase, core (InterPro:IPR000719…
17	At1g55610KDSC			At1g55610KDSC		BRL1; mutant has Altered vascular cell differentiation; LRR Receptor Kinase
18	At1g56130KDSC			At1g56130KDSC		leucine-rich repeat family protein / protein kinase family protein; FUNCTIONS IN: protein binding, protein serine/threonine kinase activity, protein tyrosine kinase activity, protein kinase activity, ATP binding; INVOLVED IN: protein amino acid phosphorylation; LOCATED IN: plasma membrane, membrane; EXPRESSED IN: cultured cell; CONTAINS InterPro DOMAIN/s: Protein kinase, core (InterPro:IPR000719)…
19	At2g13800KDSC			At2g13800KDSC		SOMATIC EMBRYOGENESIS RECEPTOR-LIKE KINASE 5 (SERK5); FUNCTIONS IN: transmembrane receptor protein serine/threonine kinase activity, protein kinase activity, ATP binding; INVOLVED IN: protein amino acid phosphorylation; LOCATED IN: endomembrane system; CONTAINS InterPro DOMAIN/s: Protein kinase, ATP binding site (InterPro:IPR017441), Serine/threonine protein kinase (InterPro:IPR002290), Leucine-r…
20	At1g53420KDSC			At1g53420KDSC		serine/threonine protein kinase-related; FUNCTIONS IN: protein serine/threonine kinase activity, kinase activity, ATP binding; INVOLVED IN: transmembrane receptor protein tyrosine kinase signaling pathway, protein amino acid phosphorylation; LOCATED IN: endomembrane system; CONTAINS InterPro DOMAIN/s: Protein kinase, core (InterPro:IPR000719), Serine/threonine protein kinase (InterPro:IPR002290),…
21	At2g41820KDSC			At2g41820KDSC		leucine-rich repeat transmembrane protein kinase, putative; FUNCTIONS IN: protein serine/threonine kinase activity, kinase activity, ATP binding; INVOLVED IN: transmembrane receptor protein tyrosine kinase signaling pathway, protein amino acid phosphorylation; LOCATED IN: plasma membrane; EXPRESSED IN: 20 plant structures; EXPRESSED DURING: 13 growth stages; CONTAINS InterPro DOMAIN/s: Protein ki…
22	At2g24130KDSC			At2g24130KDSC		leucine-rich repeat transmembrane protein kinase, putative; FUNCTIONS IN: protein binding, protein serine/threonine kinase activity, protein kinase activity, ATP binding; INVOLVED IN: transmembrane receptor protein tyrosine kinase signaling pathway, protein amino acid phosphorylation; LOCATED IN: endomembrane system; EXPRESSED IN: 15 plant structures; EXPRESSED DURING: 7 growth stages; CONTAINS I…
23	At1g67510KDSC			At1g67510KDSC		leucine-rich repeat family protein; FUNCTIONS IN: protein serine/threonine kinase activity, kinase activity, ATP binding; INVOLVED IN: transmembrane receptor protein tyrosine kinase signaling pathway, protein amino acid phosphorylation; LOCATED IN: endomembrane system; EXPRESSED IN: 22 plant structures; EXPRESSED DURING: 13 growth stages; CONTAINS InterPro DOMAIN/s: Protein kinase, core (InterPro…
24	At1g66830KDSC			At1g66830KDSC		leucine-rich repeat transmembrane protein kinase, putative; FUNCTIONS IN: protein serine/threonine kinase activity, kinase activity, ATP binding; INVOLVED IN: transmembrane receptor protein tyrosine kinase signaling pathway, protein amino acid phosphorylation; LOCATED IN: plasma membrane; EXPRESSED IN: stem, sepal, hypocotyl, leaf; EXPRESSED DURING: 4 anthesis, LP.04 four leaves visible; CONTAINS…
25	At1g73080KDSC			At1g73080KDSC		PEPR1; Encodes a leucine-rich repeat receptor kinase. Functions as a receptor for AtPep1 to amplify innate immunity response to pathogen attacks.
26	At1g56120KDSC			At1g56120KDSC		kinase; FUNCTIONS IN: kinase activity; INVOLVED IN: protein amino acid phosphorylation; CONTAINS InterPro DOMAIN/s: Protein kinase, ATP binding site (InterPro:IPR017441), Serine/threonine protein kinase (InterPro:IPR002290), Leucine-rich repeat (InterPro:IPR001611), Tyrosine protein kinase (InterPro:IPR001245), Serine/threonine protein kinase-related (InterPro:IPR017442), Serine/threonine protein…
27	At1g71830KDSC			At1g71830KDSC		SERK1; Plasma membrane LRR receptor-like serine threonine kinase expressed during embryogenesis in locules until stage 6 anthers, with higher expression in the tapetal cell layer. SERK1 and SERK2 receptor kinases function redundantly as an important control point for sporophytic development controlling male gametophyte production. later
28	At1g24650KDSC			At1g24650KDSC		leucine-rich repeat family protein / protein kinase family protein; FUNCTIONS IN: protein binding, protein serine/threonine kinase activity, protein kinase activity, ATP binding; INVOLVED IN: protein amino acid phosphorylation; LOCATED IN: endomembrane system; EXPRESSED IN: sperm cell; CONTAINS InterPro DOMAIN/s: Protein kinase, ATP binding site (InterPro:IPR017441), Protein kinase, core (InterPr…
29	At5g25930KDSC			At5g25930KDSC		leucine-rich repeat family protein / protein kinase family protein; FUNCTIONS IN: kinase activity; INVOLVED IN: protein amino acid phosphorylation; LOCATED IN: plasma membrane, membrane; EXPRESSED IN: 23 plant structures; EXPRESSED DURING: 14 growth stages; CONTAINS InterPro DOMAIN/s: Protein kinase, ATP binding site (InterPro:IPR017441), Protein kinase, core (InterPro:IPR000719), Leucine-rich re…
30	At2g25790KDSC			At2g25790KDSC		leucine-rich repeat transmembrane protein kinase, putative; FUNCTIONS IN: protein serine/threonine kinase activity, kinase activity, ATP binding; INVOLVED IN: transmembrane receptor protein tyrosine kinase signaling pathway, protein amino acid phosphorylation; LOCATED IN: plasma membrane; EXPRESSED IN: 23 plant structures; EXPRESSED DURING: 15 growth stages; CONTAINS InterPro DOMAIN/s: Protein ki…
31	At1g53440 KDSC			At1g53440 KDSC		leucine-rich repeat family protein / protein kinase family protein; FUNCTIONS IN: kinase activity; INVOLVED IN: protein amino acid phosphorylation; LOCATED IN: plasma membrane; EXPRESSED IN: 22 plant structures; EXPRESSED DURING: 13 growth stages; CONTAINS InterPro DOMAIN/s: Protein kinase, core (InterPro:IPR000719), Serine/threonine protein kinase (InterPro:IPR002290), Leucine-rich repeat (Inter…
32	At1g51870KDSC			At1g51870KDSC		protein kinase family protein; FUNCTIONS IN: protein serine/threonine kinase activity, protein tyrosine kinase activity, protein kinase activity, kinase activity, ATP binding; INVOLVED IN: protein amino acid phosphorylation; LOCATED IN: endomembrane system; CONTAINS InterPro DOMAIN/s: Protein kinase, ATP binding site (InterPro:IPR017441), Protein kinase, core (InterPro:IPR000719), Serine/threonin…
33	At1g51800KDSC			At1g51800KDSC		leucine-rich repeat protein kinase, putative; FUNCTIONS IN: kinase activity; INVOLVED IN: protein amino acid phosphorylation; LOCATED IN: endomembrane system; EXPRESSED IN: 11 plant structures; EXPRESSED DURING: 6 growth stages; CONTAINS InterPro DOMAIN/s: Protein kinase, ATP binding site (InterPro:IPR017441), Protein kinase, core (InterPro:IPR000719), Leucine-rich repeat (InterPro:IPR001611), Se…
34				At1g53430KDSC		leucine-rich repeat family protein / protein kinase family protein; FUNCTIONS IN: kinase activity; INVOLVED IN: protein amino acid phosphorylation; LOCATED IN: plasma membrane; EXPRESSED IN: 23 plant structures; EXPRESSED DURING: 13 growth stages; CONTAINS InterPro DOMAIN/s: Serine/threonine protein kinase (InterPro:IPR002290), Leucine-rich repeat (InterPro:IPR001611), Tyrosine protein kinase (In…
35	At3g14840KDSC			At3g14840KDSC		leucine-rich repeat family protein / protein kinase family protein; FUNCTIONS IN: protein binding, protein kinase activity, ATP binding; INVOLVED IN: protein amino acid phosphorylation; LOCATED IN: plasma membrane; EXPRESSED IN: 25 plant structures; EXPRESSED DURING: 14 growth stages; BEST Arabidopsis thaliana protein match is: serine/threonine protein kinase-related (TAIR:AT1G53420.1); Has 38 Bl…
36	At1g12460KDSC			At1g12460KDSC		leucine-rich repeat transmembrane protein kinase, putative; FUNCTIONS IN: protein serine/threonine kinase activity, kinase activity, ATP binding; INVOLVED IN: transmembrane receptor protein tyrosine kinase signaling pathway, protein amino acid phosphorylation; LOCATED IN: plasma membrane; EXPRESSED IN: 9 plant structures; EXPRESSED DURING: 6 growth stages; CONTAINS InterPro DOMAIN/s: Protein kina…
37	At4g33430KDSC			At4g33430KDSC		BAK1/SERK3; Leu-rich receptor Serine/threonine protein kinase. Component of BR signaling that interacts with BRI1 in vitro and in vivo to form a heterodimer. Brassinolide-dependent association of BRI1 and BAK1 in vivo. Phosphorylation of both BRI1 and BAK1 on Thr residues was BR dependent. Although BAK1 and BRI1 alone localize in the plasma membrane, when BAK1 and BRI1 are coexpressed, the hetero…
38	At1g69270KDSC			At1g69270KDSC		RPK1 is a leucine-rich receptor-like kinase located in the plasma membrane which is upregulated by abscisic acid, dehydration, high salt, low temperature, but not by other plant hormones. RPK1 knock-out and antisense plants show an ABA-insensitive phenotype. RPK1 plays a role in ABA-controlled cell proliferation and is a regulator of the ABA signal transduction pathway. Overexpression of the LRR …
39	At4g03390KDSC			At4g03390KDSC		STRUBBELIG-RECEPTOR FAMILY 3 (SRF3); FUNCTIONS IN: protein serine/threonine kinase activity, kinase activity, ATP binding; INVOLVED IN: transmembrane receptor protein tyrosine kinase signaling pathway, protein amino acid phosphorylation; LOCATED IN: plasma membrane; EXPRESSED IN: 23 plant structures; EXPRESSED DURING: 13 growth stages; CONTAINS InterPro DOMAIN/s: Protein kinase, core (InterPro:IP…
40	At2g02220KDSC					PSKR1; Encodes a protein interacting with phytosulfokine, a five amino acid sulfated peptide (YIYTQ).
41	At1g69990KDSC			At1g69990KDSC		leucine-rich repeat transmembrane protein kinase, putative; FUNCTIONS IN: protein serine/threonine kinase activity, kinase activity, ATP binding; INVOLVED IN: transmembrane receptor protein tyrosine kinase signaling pathway, protein amino acid phosphorylation; LOCATED IN: cellular_component unknown; EXPRESSED IN: 18 plant structures; EXPRESSED DURING: 6 growth stages; CONTAINS InterPro DOMAIN/s: …
42	At2g23300KDSC			At2g23300KDSC		leucine-rich repeat transmembrane protein kinase, putative; FUNCTIONS IN: protein serine/threonine kinase activity, kinase activity, ATP binding; INVOLVED IN: transmembrane receptor protein tyrosine kinase signaling pathway, protein amino acid phosphorylation; LOCATED IN: endomembrane system; EXPRESSED IN: 12 plant structures; EXPRESSED DURING: 6 growth stages; CONTAINS InterPro DOMAIN/s: Protein…
43	At3g13380KDSC			At3g13380KDSC		BRL3; Similar to BRI, brassinosteroid receptor protein.
	pGADT7-GW			pGBKT7-GW
44	At3g56100KDSC			At3g56100KDSC		IMK3; Protein kinase expressed in meristematic cells. Phosphorylates AGL24.
45	At5g07280KDSC			At5g07280KDSC		EXS/EMS1; Basic leucine zipper (bZIP) transcription factor. Nuclear localization. Involved in light-regulated transcriptional activation of G-box-containing promoters. Negatively regulated by Cop1. Although cytokinins do not appear to affect the gene's promoter activity, they appear to stabilize the protein. HY5 plays a role in anthocyanin accumulation in far-red light and blue light, but not in …
46	At3g25560KDSC			At3g25560KDSC		NSP-INTERACTING KINASE 2 (NIK2); FUNCTIONS IN: protein binding, protein serine/threonine kinase activity, protein kinase activity, ATP binding; INVOLVED IN: protein amino acid phosphorylation; LOCATED IN: endomembrane system; EXPRESSED IN: 18 plant structures; EXPRESSED DURING: 13 growth stages; CONTAINS InterPro DOMAIN/s: Protein kinase, ATP binding site (InterPro:IPR017441), Protein kinase, cor…
47	At1g34210KDSC			At1g34210KDSC		SERK2; Plasma membrane LRR receptor-like serine threonine kinase expressed during embryogenesis in locules until stage 6 anthers, with higher expression in the tapetal cell layer. SERK1 and SERK2 receptor kinases function redundantly as an important control point for sporophytic development controlling male gametophyte production.
48	At1g75640KDSC			At1g75640KDSC		leucine-rich repeat family protein / protein kinase family protein; FUNCTIONS IN: protein serine/threonine kinase activity, kinase activity, ATP binding; INVOLVED IN: transmembrane receptor protein tyrosine kinase signaling pathway, protein amino acid phosphorylation; LOCATED IN: plasma membrane; EXPRESSED IN: 18 plant structures; EXPRESSED DURING: 7 growth stages; CONTAINS InterPro DOMAIN/s: Pro…
49	At5g59670 KDSC			At5g59670 KDSC		leucine-rich repeat protein kinase, putative; FUNCTIONS IN: kinase activity; INVOLVED IN: protein amino acid phosphorylation; LOCATED IN: endomembrane system; EXPRESSED IN: 17 plant structures; EXPRESSED DURING: 13 growth stages; CONTAINS InterPro DOMAIN/s: Protein kinase, ATP binding site (InterPro:IPR017441), Protein kinase, core (InterPro:IPR000719), Leucine-rich repeat (InterPro:IPR001611), S…
50	At1g51880KDSC			At1g51880KDSC		leucine-rich repeat protein kinase, putative; FUNCTIONS IN: kinase activity; INVOLVED IN: protein amino acid phosphorylation; LOCATED IN: endomembrane system; CONTAINS InterPro DOMAIN/s: Protein kinase, ATP binding site (InterPro:IPR017441), Serine/threonine protein kinase (InterPro:IPR002290), Leucine-rich repeat (InterPro:IPR001611), Tyrosine protein kinase (InterPro:IPR001245), Serine/threonin…
51	At3g46370KDSC			At3g46370KDSC		leucine-rich repeat protein kinase, putative; FUNCTIONS IN: protein serine/threonine kinase activity, kinase activity, ATP binding; INVOLVED IN: transmembrane receptor protein tyrosine kinase signaling pathway, protein amino acid phosphorylation; LOCATED IN: cellular_component unknown; CONTAINS InterPro DOMAIN/s: Protein kinase, ATP binding site (InterPro:IPR017441), Protein kinase, core (InterPr…
52	At2g31880KDSC			At2g31880KDSC		Encodes a putative leucine rich repeat transmembrane protein that is expressed in response to Pseudomonas syringae. Expression of SRRLK may be required for silencing via lsiRNAs. Regulates cell death and innate immunity.
53	At3g47580KDSC			At3g47580KDSC		leucine-rich repeat transmembrane protein kinase, putative; FUNCTIONS IN: protein serine/threonine kinase activity, kinase activity, ATP binding; INVOLVED IN: transmembrane receptor protein tyrosine kinase signaling pathway, protein amino acid phosphorylation; LOCATED IN: endomembrane system; CONTAINS InterPro DOMAIN/s: Protein kinase, ATP binding site (InterPro:IPR017441), Protein kinase, core (…
54	At1g51830KDSC			At1g51830KDSC		ATP binding / kinase/ protein serine/threonine kinase; FUNCTIONS IN: protein serine/threonine kinase activity, kinase activity, ATP binding; INVOLVED IN: transmembrane receptor protein tyrosine kinase signaling pathway, protein amino acid phosphorylation; LOCATED IN: cellular_component unknown; EXPRESSED IN: root; CONTAINS InterPro DOMAIN/s: Protein kinase, ATP binding site (InterPro:IPR017441), …
55	At1g35710KDSC			At1g35710KDSC		leucine-rich repeat transmembrane protein kinase, putative; FUNCTIONS IN: protein binding, protein serine/threonine kinase activity, protein tyrosine kinase activity, protein kinase activity, ATP binding; INVOLVED IN: transmembrane receptor protein tyrosine kinase signaling pathway, protein amino acid phosphorylation; LOCATED IN: endomembrane system; EXPRESSED IN: 22 plant structures; EXPRESSED D…
56				At3g02130KDSC		RECEPTOR-LIKE PROTEIN KINASE 2 (RPK2); FUNCTIONS IN: protein serine/threonine kinase activity, kinase activity, ATP binding; INVOLVED IN: lignin metabolic process, transmembrane receptor protein tyrosine kinase signaling pathway, protein amino acid phosphorylation, pollen maturation, anther dehiscence; LOCATED IN: plasma membrane; EXPRESSED IN: 28 plant structures; EXPRESSED DURING: 13 growth sta…
57	At5g46330KDSC			At5g46330KDSC		FLS2; Encodes a leucine-rich repeat serine/threonine protein kinase that is expressed ubiquitously. FLS2 is involved in MAP kinase signalling relay involved in innate immunity. Essential in the perception of flagellin, a potent elicitor of the defense response. FLS2 is directed for degradation by the bacterial ubiquitin ligase AvrPtoB.
58	At1g51850KDSC			At1g51850KDSC		leucine-rich repeat protein kinase, putative; FUNCTIONS IN: kinase activity; INVOLVED IN: protein amino acid phosphorylation; LOCATED IN: plasma membrane; EXPRESSED IN: root; CONTAINS InterPro DOMAIN/s: Protein kinase, ATP binding site (InterPro:IPR017441), Serine/threonine protein kinase (InterPro:IPR002290), Leucine-rich repeat (InterPro:IPR001611), Tyrosine protein kinase (InterPro:IPR001245),…
