## Supplemental Table S3 for "A hetero-oligomeric remorin-receptor complex regulates plant development"

### Sheet: Sheet1
	Table S3: Putative interactors of RIR1 obtained bei IP-MS
													log2 LFQ intensities						Median
Protein IDs	AGI codes	Fasta headers	Gene Symbol	Number of genes	Peptides	Razor + unique peptides	Unique peptides	Sequence coverage [%]	Mol. weight [kDa]	Intensity	MS/MS count	Oxidation (M)	RIR1_c1	RIR1_c2	RIR1_c3	RIR1_f1	RIR1_f2	RIR1_f3	RIR1_c	RIR1_f	ANOVA Significant	-Log ANOVA p value	GFP background
AT1G05010.1	AT1G05010	AT1G05010.1 | ethylene-forming enzyme | Chr1:1431419-1432695 REVERSE LENGTH=323 | 201606	EFE	1	2	2	2	8.4	36.676	50179000	11	+	NaN	NaN	NaN	21.7545	NaN	21.4746		21.6146	+	1.47922
AT1G05250.1;AT1G05240.1	AT1G05240;AT1G05250	AT1G05250.1 | Peroxidase superfamily protein | Chr1:1525924-1527169 REVERSE LENGTH=325 | 201606;AT1G05240.1 | Peroxidase superfamily protein | Chr1:1521202-1522447 FORWARD LENGTH=325 | 201606	AT1G05240;AT1G05250	2	8	8	8	40	35.624	142590000	30	+	21.4028	21.3492	21.398	NaN	21.1777	21.2963	21.398	21.237	+	1.38628
AT1G06190.2;AT1G06190.4;AT1G06190.3;AT1G06190.1;AT1G06190.5	AT1G06190	AT1G06190.2 | Rho termination factor | Chr1:1892589-1894078 REVERSE LENGTH=292 | 201606;AT1G06190.4 | Rho termination factor | Chr1:1892467-1893366 REVERSE LENGTH=299 | 201606;AT1G06190.3 | Rho termination factor | Chr1:1892467-1893366 REVERSE LENGTH=299 |	RHON1	1	2	2	2	9.2	32.596	132750000	8		22.5907	22.3612	22.7788	NaN	22.4245	22.4046	22.5907	22.4145	+	2.02335
AT1G07720.1;AT1G07720.2;AT2G28630.2;AT2G28630.1	AT1G07720;AT2G28630	AT1G07720.1 | 3-ketoacyl-CoA synthase 3 | Chr1:2390970-2392406 REVERSE LENGTH=478 | 201606;AT1G07720.2 | 3-ketoacyl-CoA synthase 3 | Chr1:2390970-2392535 REVERSE LENGTH=521 | 201606;AT2G28630.2 | 3-ketoacyl-CoA synthase 12 | Chr2:12275719-12277149 REVERSE	KCS3;KCS12	2	2	2	2	5.4	54.335	41614000	13		NaN	NaN	NaN	21.5018	21.1348	21.289		21.289	+	1.83525
AT1G07890.8;AT1G07890.7;AT1G07890.5;AT1G07890.4;AT1G07890.3;AT1G07890.2;AT1G07890.1;AT1G07890.6	AT1G07890	AT1G07890.8 | ascorbate peroxidase 1 | Chr1:2438005-2439435 FORWARD LENGTH=250 | 201606;AT1G07890.7 | ascorbate peroxidase 1 | Chr1:2438005-2439435 FORWARD LENGTH=250 | 201606;AT1G07890.5 | ascorbate peroxidase 1 | Chr1:2438005-2439435 FORWARD LENGTH=250 |	APX1	1	5	5	5	22.4	27.561	140840000	20	+	23.6281	22.5769	22.4037	22.3879	22.3099	22.6527	22.5769	22.3879	+	2.87236
AT1G14345.1	AT1G14345	AT1G14345.1 | NAD(P)-linked oxidoreductase superfamily protein | Chr1:4899176-4899766 FORWARD LENGTH=196 | 201606	AT1G14345	1	3	3	3	11.2	21.223	83058000	16		NaN	NaN	NaN	22.4787	21.9529	22.8084		22.4787	+	2.41468
AT1G15120.1;AT1G15120.2	AT1G15120	AT1G15120.1 | Ubiquinol-cytochrome C reductase hinge protein | Chr1:5203091-5203897 FORWARD LENGTH=69 | 201606;AT1G15120.2 | Ubiquinol-cytochrome C reductase hinge protein | Chr1:5202648-5203950 FORWARD LENGTH=166 | 201606	AT1G15120	1	3	3	3	27.5	7.9832	148810000	18		23.7423	22.33	23.9128	23.1206	22.5236	22.7732	23.7423	22.7732	+	1.32999
AT1G16300.1;AT1G79530.1	AT1G16300;AT1G79530	AT1G16300.1 | glyceraldehyde-3-phosphate dehydrogenase of plastid 2 | Chr1:5574433-5577406 FORWARD LENGTH=420 | 201606;AT1G79530.1 | glyceraldehyde-3-phosphate dehydrogenase of plastid 1 | Chr1:29916232-29919088 REVERSE LENGTH=422 | 201606	GAPCP-2;GAPCP-1	2	3	2	2	7.9	44.845	94909000	13	+	22.9758	21.8333	22.3217	NaN	21.1785	NaN	22.3217	21.1785	+	1.61729	+
AT1G16920.1;AT2G33870.1;AT1G07410.1;AT5G59150.1;AT1G28550.1;AT5G59150.2	AT1G07410;AT1G16920;AT1G28550;AT2G33870;AT5G59150	AT1G16920.1 | RAB GTPase homolog A1B | Chr1:5787489-5789147 REVERSE LENGTH=216 | 201606	RABA2b;RABA1b;RABA1i;ArRABA1h;RABA2D	5	8	4	3	32.9	24.02	139460000	26		22.3497	22.4566	22.1657	22.918	22.4204	22.6151	22.3497	22.6151	+	2.13974
AT1G18080.1	AT1G18080	AT1G18080.1 | Transducin/WD40 repeat-like superfamily protein | Chr1:6222325-6223901 FORWARD LENGTH=327 | 201606	ATARCA	1	7	7	5	22	35.747	97352000	10	+	21.6628	21.8894	21.3918	NaN	NaN	NaN	21.6628		+	2.40915
AT1G18260.1	AT1G18260	AT1G18260.1 | HCP-like superfamily protein | Chr1:6279047-6282008 REVERSE LENGTH=678 | 201606	EBS5	1	6	6	6	11.8	75.941	136780000	22	+	22.5823	22.677	22.5262	22.631	22.2925	22.3328	22.5823	22.3328	+	1.37181
AT1G32080.1	AT1G32080	AT1G32080.1 | membrane protein | Chr1:11537572-11539756 REVERSE LENGTH=512 | 201606	LrgB	1	4	4	4	10.4	54.016	337560000	32	+	23.9339	23.8236	23.8043	24.2285	24.2713	24.1469	23.8236	24.2285	+	1.42365
AT1G51110.1	AT1G51110	AT1G51110.1 | Plastid-lipid associated protein PAP / fibrillin family protein | Chr1:18935380-18937484 FORWARD LENGTH=409 | 201606	AT1G51110	1	5	5	5	15.9	45.765	67556000	12		NaN	21.6969	NaN	21.713	21.8904	22.028	21.6969	21.8904	+	1.30718
AT1G53440.1;AT1G07650.4;AT1G53420.1;AT1G07650.3;AT1G07650.1;AT1G07650.2	AT1G07650;AT1G53420;AT1G53440	AT1G53440.1 | Leucine-rich repeat transmembrane protein kinase | Chr1:19945959-19951562 FORWARD LENGTH=1035 | 201606	AT1G07650;AT1G53420;AT1G53440	3	16	16	3	18.2	114.85	539500000	76	+	24.8381	24.7738	25.1712	24.4364	24.8948	24.9597	24.8381	24.8948	+	2.43426
AT1G57720.2;AT1G57720.1	AT1G57720	AT1G57720.2 | Translation elongation factor EF1B%2C gamma chain | Chr1:21377873-21380114 FORWARD LENGTH=413 | 201606;AT1G57720.1 | Translation elongation factor EF1B%2C gamma chain | Chr1:21377873-21380114 FORWARD LENGTH=413 | 201606	AT1G57720	1	11	7	7	33.7	46.4	265280000	39	+	23.5584	23.2485	23.8943	22.9962	22.9542	23.0148	23.5584	22.9962	+	1.50845	+
AT1G65820.1;AT1G65820.3;AT1G65820.2	AT1G65820	AT1G65820.1 | microsomal glutathione s-transferase | Chr1:24485213-24486682 FORWARD LENGTH=146 | 201606;AT1G65820.3 | microsomal glutathione s-transferase | Chr1:24485213-24486682 FORWARD LENGTH=194 | 201606	AT1G65820	1	3	3	3	19.2	16.586	47328000	15	+	NaN	20.3812	NaN	22.0328	21.9529	21.3893	20.3812	21.9529	+	1.71845
AT1G78850.1;AT1G78860.1	AT1G78850;AT1G78860	AT1G78850.1 | D-mannose binding lectin protein with Apple-like carbohydrate-binding domain-containing protein | Chr1:29642072-29643397 REVERSE LENGTH=441 | 201606	AT1G78850;AT1G78860	2	5	5	5	11.1	49.051	120820000	21	+	23.2201	22.2289	22.7523	21.5121	21.8309	22.0337	22.7523	21.8309	+	1.32114
AT2G18980.1	AT2G18980	AT2G18980.1 | Peroxidase superfamily protein | Chr2:8233419-8235294 REVERSE LENGTH=323 | 201606	AT2G18980	1	4	3	3	16.7	35.832	21995000	6	+	20.821	NaN	NaN	NaN	19.7032	19.8613	20.821	19.7822	+	1.47812
AT2G21330.1;AT2G21330.3;AT2G21330.2	AT2G21330	AT2G21330.1 | fructose-bisphosphate aldolase 1 | Chr2:9128416-9130152 REVERSE LENGTH=399 | 201606;AT2G21330.3 | fructose-bisphosphate aldolase 1 | Chr2:9128416-9130152 REVERSE LENGTH=389 | 201606;AT2G21330.2 | fructose-bisphosphate aldolase 1 | Chr2:912876	FBA1	1	14	4	4	31.6	42.93	175270000	17	+	23.1541	22.992	23.9781	22.7397	22.3984	22.7567	23.1541	22.7397	+	1.35966	+
AT2G42600.3;AT2G42600.2;AT2G42600.1;AT3G42628.1	AT2G42600;AT3G42628	AT2G42600.3 | phosphoenolpyruvate carboxylase 2 | Chr2:17734541-17738679 REVERSE LENGTH=963 | 201606;AT2G42600.2 | phosphoenolpyruvate carboxylase 2 | Chr2:17734541-17738679 REVERSE LENGTH=963 | 201606;AT2G42600.1 | phosphoenolpyruvate carboxylase 2 | Chr2	PPC2;AT3G42628	2	6	3	2	7.4	109.75	42912000	6	+	21.5752	21.2	21.663	NaN	NaN	NaN	21.5752		+	1.33248
AT3G59540.1;AT2G43460.1	AT2G43460;AT3G59540	AT3G59540.1 | Ribosomal L38e protein family | Chr3:21995897-21996742 REVERSE LENGTH=69 | 201606;AT2G43460.1 | Ribosomal L38e protein family | Chr2:18046285-18047292 REVERSE LENGTH=69 | 201606	AT2G43460;AT3G59540	2	2	2	2	36.2	8.1216	64386000	17		21.5445	21.5103	21.4251	21.435	21.8038	21.7628	21.5103	21.7628	+	2.50537	+
AT2G44610.1;AT5G10260.1;AT5G64990.1;AT2G22290.1;AT4G39890.1	AT2G22290;AT2G44610;AT4G39890;AT5G10260;AT5G64990	AT2G44610.1 | Ras-related small GTP-binding family protein | Chr2:18411778-18413883 REVERSE LENGTH=208 | 201606	RABH1d;RAB6A;RABH1c;RABH1e;RABH1a	5	8	8	8	41.3	23.13	324260000	57	+	23.4239	23.3918	23.486	23.8258	24.0286	24.1742	23.4239	24.0286	+	1.44077
AT3G05560.3;AT3G05560.2;AT3G05560.1	AT3G05560	AT3G05560.3 | Ribosomal L22e protein family | Chr3:1614641-1615204 FORWARD LENGTH=124 | 201606;AT3G05560.2 | Ribosomal L22e protein family | Chr3:1614641-1615204 FORWARD LENGTH=124 | 201606;AT3G05560.1 | Ribosomal L22e protein family | Chr3:1614641-1615204	AT3G05560	1	6	6	1	28.2	14.018	590220000	39	+	24.825	24.3238	24.5615	24.9579	24.3766	24.8125	24.5615	24.8125	+	2.06524	+
AT3G09500.1;AT3G55170.4;AT3G55170.3;AT3G55170.5;AT3G55170.2;AT3G55170.1	AT3G09500;AT3G55170	AT3G09500.1 | Ribosomal L29 family protein | Chr3:2917047-2917895 FORWARD LENGTH=123 | 201606	AT3G09500;AT3G55170	2	5	5	3	24.4	14.285	213690000	17	+	23.8246	23.3163	23.7197	23.3354	23.0793	23.218	23.7197	23.218	+	1.61006	+
AT3G09740.1	AT3G09740	AT3G09740.1 | syntaxin of plants 71 | Chr3:2989615-2991354 FORWARD LENGTH=266 | 201606	SYP71	1	6	6	6	20.3	29.983	129360000	23	+	23.1171	22.4138	22.5398	NaN	21.9069	21.369	22.5398	21.638	+	1.46865
AT3G13470.1	AT3G13470	AT3G13470.1 | TCP-1/cpn60 chaperonin family protein | Chr3:4389685-4392624 FORWARD LENGTH=596 | 201606	Cpn60beta2	1	22	3	3	35.9	63.341	66703000	5	+	21.654	21.5667	21.9571	NaN	NaN	NaN	21.654		+	1.58714
AT3G21770.1	AT3G21770	AT3G21770.1 | Peroxidase superfamily protein | Chr3:7673345-7674661 FORWARD LENGTH=329 | 201606	AT3G21770	1	7	7	7	24.6	35.788	265620000	29		24.3817	24.0085	23.7497	21.9099	22.5968	22.8387	24.0085	22.5968	+	1.33063
AT3G24830.1;AT5G48760.2;AT5G48760.1	AT3G24830;AT5G48760	AT3G24830.1 | Ribosomal protein L13 family protein | Chr3:9064613-9065871 FORWARD LENGTH=206 | 201606;AT5G48760.2 | Ribosomal protein L13 family protein | Chr5:19771315-19772686 REVERSE LENGTH=206 | 201606;AT5G48760.1 | Ribosomal protein L13 family protein	AT3G24830;AT5G48760	2	6	3	2	33	23.459	98573000	12	+	22.275	22.7127	22.7616	22.2595	NaN	23.2372	22.7127	22.7484	+	1.31201	+
AT3G27820.1	AT3G27820	AT3G27820.1 | monodehydroascorbate reductase 4 | Chr3:10315249-10317881 FORWARD LENGTH=488 | 201606	MDAR4	1	4	4	4	12.5	53.526	35385000	4	+	NaN	20.7636	20.79	NaN	20.6134	21.3647	20.7768	20.989	+	1.51065
AT3G46060.3;AT3G46060.2;AT3G46060.1	AT3G46060	AT3G46060.3 | RAB GTPase homolog 8A | Chr3:16917908-16919740 FORWARD LENGTH=216 | 201606;AT3G46060.2 | RAB GTPase homolog 8A | Chr3:16917908-16919740 FORWARD LENGTH=216 | 201606;AT3G46060.1 | RAB GTPase homolog 8A | Chr3:16917908-16919740 FORWARD LENGTH=21	RABE1c	1	11	11	2	65.3	23.835	1376200000	87	+	25.7609	25.8418	25.7179	26.3108	25.946	26.0702	25.7609	26.0702	+	2.21623	+
AT3G48500.1;AT3G48500.2	AT3G48500	AT3G48500.1 | Nucleic acid-binding%2C OB-fold-like protein | Chr3:17962209-17965408 FORWARD LENGTH=668 | 201606;AT3G48500.2 | Nucleic acid-binding%2C OB-fold-like protein | Chr3:17962209-17965408 FORWARD LENGTH=697 | 201606	PDE312	1	3	3	3	6.9	78.813	46462000	4		NaN	21.5819	NaN	NaN	NaN	NaN	21.5819		+	1.93622
AT3G59500.2;AT3G59500.1;AT1G30890.2;AT1G30890.1	AT1G30890;AT3G59500	AT3G59500.2 | Integral membrane HRF1 family protein | Chr3:21987110-21988169 FORWARD LENGTH=269 | 201606;AT3G59500.1 | Integral membrane HRF1 family protein | Chr3:21987110-21988169 FORWARD LENGTH=269 | 201606;AT1G30890.2 | Integral membrane HRF1 family pr	AT1G30890;AT3G59500	2	2	2	2	6.3	30.174	86859000	6		21.7597	22.0934	NaN	22.4211	22.3121	22.6056	21.9265	22.4211	+	1.54386
AT4G27150.1	AT4G27150	AT4G27150.1 | seed storage albumin 2 | Chr4:13609396-13609908 FORWARD LENGTH=170 | 201606	SESA2	1	3	3	0	20.6	19.361	152140000	15		21.9453	23.1899	NaN	NaN	NaN	NaN	22.5676		+	1.93451
AT5G55190.1;AT5G20020.1;AT5G20010.1	AT5G20010;AT5G20020;AT5G55190	AT5G55190.1 | RAN GTPase 3 | Chr5:22392285-22393957 FORWARD LENGTH=221 | 201606;AT5G20020.1 | RAS-related GTP-binding nuclear protein 2 | Chr5:6762817-6764381 FORWARD LENGTH=221 | 201606;AT5G20010.1 | RAS-related nuclear protein-1 | Chr5:6760364-6761747 FO	RAN-1;RAN2;RAN3	3	3	3	3	13.1	25.079	129250000	14		22.7234	NaN	NaN	22.9925	22.6492	22.7973	22.7234	22.7973	+	1.40973
AT5G35360.1;AT5G35360.3;AT5G35360.2	AT5G35360	AT5G35360.1 | acetyl Co-enzyme a carboxylase biotin carboxylase subunit | Chr5:13584300-13588268 FORWARD LENGTH=537 | 201606;AT5G35360.3 | acetyl Co-enzyme a carboxylase biotin carboxylase subunit | Chr5:13584300-13588163 FORWARD LENGTH=555 | 201606;AT5G35	CAC2	1	6	6	6	17.5	58.386	84746000	14	+	22.3719	21.972	21.9847	NaN	21.2577	20.983	21.9847	21.1204	+	1.6036
AT5G35630.3;AT5G35630.2;AT5G35630.1	AT5G35630	AT5G35630.3 | glutamine synthetase 2 | Chr5:13831220-13833239 FORWARD LENGTH=430 | 201606;AT5G35630.2 | glutamine synthetase 2 | Chr5:13831220-13833239 FORWARD LENGTH=430 | 201606;AT5G35630.1 | glutamine synthetase 2 | Chr5:13831220-13833239 FORWARD LENGTH	GS2	1	14	14	11	33.5	47.41	979770000	79	+	26.0273	25.2825	26.4446	24.8506	24.9944	24.8645	26.0273	24.8645	+	1.74135	+
AT5G40950.1	AT5G40950	AT5G40950.1 | ribosomal protein large subunit 27 | Chr5:16410866-16411845 FORWARD LENGTH=198 | 201606	RPL27	1	2	2	2	13.1	21.737	471280000	21		24.7766	24.2498	25.1282	25.0635	24.1933	24.7255	24.7766	24.7255	+	1.44002
ATCG00770.1	ATCG00770	ATCG00770.1 | ribosomal protein S8 | ChrC:80068-80472 REVERSE LENGTH=134 | 201606	RPS8	1	6	6	6	49.3	15.479	341170000	22	+	23.6321	23.8776	23.9181	23.8667	24.2958	24.3057	23.8776	24.2958	+	1.39484
