## Supplemental Table S4 for "A hetero-oligomeric remorin-receptor complex regulates plant development"

### Sheet: Sheet2
Table S4: List of primers used in the study
name	sequence	experiment	comment
RIR1-F	GTCCACGAGGAACAAGGTA	genotyping and qPCR
RIR1-R	GTATTCTCTTCTTCATCGAGTTTC	genotyping and qPCR
NILR2-F	GATTTTGGTCTAGCTAAACTCAAC	genotyping and qPCR
NILR2-R	GTAAACATCTGCCTTGTCTGTC	genotyping and qPCR
REM1.1-F	GAGTCCTCATCTTATTGATCAATCG	genotyping and qPCR
REM1.1-R	CACCAACCACTTCAACTACCAATA	genotyping and qPCR
REM1.1-F	CTTGTTCTTCATTTGCTCTGTG	genotyping and qPCR
REM1.1-R	GACTCGAGCAAGATAAGAGGA	genotyping and qPCR
NBA85-REM1.2_2geno LP	AACATGGATAATATCCACGCG	genotyping and qPCR
NBA86-REM1.2_2geno RP	TAAGCTCACCTCTATCGAGCG	genotyping and qPCR
NBA87-REM1.3_2geno RP	CACCCGACACTCTGTCAATTC	genotyping and qPCR
NBA88-REM1.3_2geno LP	CCACAACTAATTTGTCATGATTCC	genotyping and qPCR
NBA106-REM1.4_3geno LP	GAAGAGGAACCGAAGAAGGTG	genotyping and qPCR
NBA107-REM1.4_3geno RP	TCTCCCATGATCCAATTGAAG	genotyping and qPCR
NBA89-LBb1.3	ATTTTGCCGATTTCGGAAC	genotyping and qPCR
REM1.4_F	GGAATTAGCAGCCAAGTACCG	qPCR
REM1.4_R	TGTTTCCCCATCGAGATGAT	qPCR
LIK1_F	CCTTCTTGACTGGGTGCACG	qPCR
LIK1_R	CGAGCATACTCACCACCGTC	qPCR
LOX3_F	TGGAAATGAGTGCCGCCGCA	qPCR
LOX3_R	GTAGCGTTCAACATAGGTTCG	qPCR
JAZ10_F	ATCCCGATTTCTCCGGTCCA	qPCR
JAZ10_R	ACTTTCTCCTTGCGATGGGAAGA	qPCR
UBC_F	CTGCGACTCAGGGAATCTTCTAA	qPCR
UBC_R	TTGTGCCATTGAATTGAACCC	qPCR
sg87RIR1	GTACCGATGTACTCCGGTATAGG	guide RNAs for CRISPR-Cas9	off target NILR2
sg22RIR1	GCTTCACGTTTCACCAGTGGTGG	guide RNAs for CRISPR-Cas9	off target NILR2
sg220RIR1	GGCGTTGAAAGTACAGTCGCAGG	guide RNAs for CRISPR-Cas9	off target NILR2
sg14NILR2	ACGAGTTATCGGTTACTGAAGGG	guide RNAs for CRISPR-Cas9	off target RIR1
sg01REM1.1	GCGATGACCGAAGCTAAACGCGG	guide RNAs for CRISPR-Cas9	off target REM1.2 and REM1.4
sg02REM1.1	AAAGTAGGTTCAGTTCACCGAGG	guide RNAs for CRISPR-Cas9
sg05REM1.1	GAAGAAAGTCATAATGCCCGAGG	guide RNAs for CRISPR-Cas9
sg06REM1.1	GTACTTTGCAGCCATTTCTTCGG	guide RNAs for CRISPR-Cas9
ProRIR1-RIR1_F1_F	GGTCTCGCACCCCCTTGTAAATCTATTTGCCGC	cloning	BsaI free, Fragment 1
ProRIR1-RIR1_F1_R	GGTCTCGGAGAAGAGAGGGAGATAAGAAG	cloning	BsaI free, Fragment 1
ProRIR1-RIR1_F2_F	GGTCTCGTCTCAATCGCTTAGTCTCTTTG	cloning	BsaI free, Fragment 2
ProRIR1-RIR1_F2_R	GGTCTCGCAACAATTCAGTCTTTACCAACAG	cloning	BsaI free, Fragment 2
ProRIR1-RIR1_F3_F	GGTCTCGGTTGTTAATTTGCAGAGATCTC	cloning	BsaI free, Fragment 3
ProRIR1-RIR1_F3_R	GGTCTCGAGATGGGTTTGTACAGAGTAAAGC	cloning	BsaI free, Fragment 3
ProRIR1-RIR1_F4_F	GGTCTCGATCTCCAACATTAAGACCACCG	cloning	BsaI free, Fragment 4
ProRIR1-RIR1_F4_R	GGTCTCGCCTTCTCAATCTCCACATCAGTAAGATC	cloning	BsaI free, Fragment 4
RIR1-D811N_F	CTAATTTTGGTCTAGCGAAACTCG	cloning
RIR1-D811N_R	AGATCTTAGCATTTAGAGACAGATC	cloning
RIR1 CD_F	TTTGGTCTCTGCGCAGGCTAACAGGTTACTTAGG	yeast experiments
RIR1 CD_R	AAAGGTCTCTTATCATTACTCAATCTCCACATCAG	yeast experiments
REM1.2_S11/S13/T18/T19A_F	GCGAAGGTTGCGGCTCCTG	yeast experiments
REM1.2_S11/S13/T18/T19A_R	CGGAGCTTCTGCTTCTAACG	yeast experiments
REM1.2_S11A_F	GAAGGTTACGACTCCTGCTCC	yeast experiments
REM1.2_S11A_R	GCCGGAGATTCtGCTTCTAAC	yeast experiments
REM1.2_S13A_F	GAAGGTTACGACTCCTGCTCC	yeast experiments
REM1.2_S13A_R	GCCGGAGCTTCTGATTCTAAC	yeast experiments
REM1.2_T18A_F	GAAGGTTGCGACTCCTGCTC	yeast experiments
REM1.2_T18A_R	GCCGGAGATTCTGATTCTAAC	yeast experiments
REM1.2_T19A_F	GAAGGTTACGGCTCCTGCTC	yeast experiments
REM1.2_T19A_R	GCCGGAGATTCTGATTCTAAC	yeast experiments
REM1.2_T41/T46A_F	GATGTCGCGAAAGACGTTGC	yeast experiments
REM1.2_T41/T46A_R	AGCCGGAGCCGGAGCTGG	yeast experiments
REM1.2_N-term_domain swap_F	TTTGGTCTCTCACCATGGCGGAGGAACAGAAGATAGC	yeast experiments
REM1.2_N-term_domain swap_R	AAAGGTCTCAATCTCTATCGAGCGATGCAGAC	yeast experiments
REM1.3_N-term_domain swap_F	TTTGGTCTCTCACCATGGCGGAGGAGCAAAAGAC	yeast experiments
REM1.3_N-term_domain swap_R	AAAGGTCTCAATCTCTATCGGCCGAACCAG	yeast experiments
REM1.2_C-term_domain swap_F	TTTGGTCTCTAGATGTTAAGCTAGCTGATTTGTC	yeast experiments
REM1.2_C-term_domain swap_R	AAAGGTCTCACCTTTTAGAAACATCCACAAGTTG	yeast experiments
REM1.3_C-term_domain swap_F	TTTGGTCTCTAGATGTGATACTTGCCGACTTGG	yeast experiments
REM1.3_C-term_domain swap_R	AAAGGTCTCACCTTTTAGAAACATCCACACGTTGC	yeast experiments
